# HDACs repress runaway stress and cell identity to promote reprogramming in root regeneration

**DOI:** 10.1101/2024.01.09.574680

**Authors:** Ramin Rahni, Bruno Guillotin, Laura R. Lee, Indie Suresh, Brandon M.l. Gorodokin, Graeme Vissers, Kenneth D. Birnbaum

## Abstract

The widespread regenerative capacity of plants is mediated by the ability of specialized cells to reprogram their fate, but the sequential cellular states of regenerating plant cells remain an open question. Here, we characterize the trajectory of cellular reprogramming using single-cell RNA/ATAC-seq, imaging, and mutant analysis. The earliest events were dependent on repressive chromatin modification, where Multiome and genetic analysis showed that Class I histone deacetylases (HDACs) *HDA9* and *HDA19* were needed to shut down old identities and to prevent a runaway stress response. Cell division mediates a second step needed for the acquisition of many new identity markers, where division rates were tuned by DOF transcription factor *OBP1* accelerating and *SMR5*, *7*, and *10* decelerating division rates hours later. The results show how plants actively mediate the loss of remnant identities within hours of injury and then tune cell division rates to rapidly reprogram cells to new identities.
