## Supplemental Table 6 for "HDACs repress runaway stress and cell identity to promote reprogramming in root regeneration"

### Sheet: Sheet1
CRISPR cassette used to insert in PYUU
name	sequence	gRNA1	gRNA2	gRNA3	gRNA4
CRISPR_SMR10	ATATGGTCTCGATTGAAGAACAAGTCTAGATCCGGGTTTTAGAGCTAGAAATAGCAAGTTAAAATAAGGCTAGTCCGTTATCAACTTGAAAAAGTGGCACCGAGTCGGTGCTTTTTTTTGCAAAATTTTCCAGATCGATTTCTTCTTCCTCTGTTCTTCGGCGTTCAATTTCTGGGGTTTTCTCTTCGTTTTCTGTAACTGAAACCTAAAATTTGACCTAAAAAAAATCTCAAATAATATGATTCAGTGGTTTTGTACTTTTCAGTTAGTTGAGTTTTGCAGTTCCGATGAGATAAACCAATATTAATCCAAACTACTGCAGCCTGACAGACAAATGAGGATGCAAACAATTTTAAAGTTTATCTAACGCTAGCTGTTTTGTTTCTTCTCTCTGGTGCA…	GATATATAGGAGGAGTGATG	CTAACCTTAAGGCTTCTCGA	GGAGAGGTAAATTCCAGCGT	TCGTTCAGACCAGATTCTCT
CRISPR_SMR5_7	ATATGGTCTCGATTGAAGAACAAGTCTAGATCCGGGTTTTAGAGCTAGAAATAGCAAGTTAAAATAAGGCTAGTCCGTTATCAACTTGAAAAAGTGGCACCGAGTCGGTGCTTTTTTTTGCAAAATTTTCCAGATCGATTTCTTCTTCCTCTGTTCTTCGGCGTTCAATTTCTGGGGTTTTCTCTTCGTTTTCTGTAACTGAAACCTAAAATTTGACCTAAAAAAAATCTCAAATAATATGATTCAGTGGTTTTGTACTTTTCAGTTAGTTGAGTTTTGCAGTTCCGATGAGATAAACCAATATTAATCCAAACTACTGCAGCCTGACAGACAAATGAGGATGCAAACAATTTTAAAGTTTATCTAACGCTAGCTGTTTTGTTTCTTCTCTCTGGTGCA…	AAGAACAAGTCTAGATCCGG	ACCAACTCGAAATCTGAAGG	ATCCGGCAATCATCACGTGT	GGCTCCAAGGAAACGCCCAC
CRISPR_SMR5_7_10	ATATGGTCTCGATTGGATATATAGGAGGAGTGATGGTTTTAGAGCTAGAAATAGCAAGTTAAAATAAGGCTAGTCCGTTATCAACTTGAAAAAGTGGCACCGAGTCGGTGCTTTTTTTTGCAAAATTTTCCAGATCGATTTCTTCTTCCTCTGTTCTTCGGCGTTCAATTTCTGGGGTTTTCTCTTCGTTTTCTGTAACTGAAACCTAAAATTTGACCTAAAAAAAATCTCAAATAATATGATTCAGTGGTTTTGTACTTTTCAGTTAGTTGAGTTTTGCAGTTCCGATGAGATAAACCAATATTAATCCAAACTACTGCAGCCTGACAGACAAATGAGGATGCAAACAATTTTAAAGTTTATCTAACGCTAGCTGTTTTGTTTCTTCTCTCTGGTGCA…	GATATATAGGAGGAGTGATG	ACCAACTCGAAATCTGAAGG	GGAGAGGTAAATTCCAGCGT	ATCCGGCAATCATCACGTGT
Primer used for sequencing
AT1G07500 smr5 Fw	AACGCGTCCATGACTACAAA
AT1G07500 smr5 Rv	AAGATGGCAGCTTTGGTTTC
AT3G27630 smr7 Fw	CAGAGAATTAGACACCGATGGA
AT3G27630 smr7 Rv	ATCCTATCGGATCGGGAAGT
AT2G28870_SMR10_Fw	GGCGAGAGTGTCTTGTTTCC
AT2G28870_SMR10_Rv	TCTCGCCTTTTGAGAACACA
